# Phylogenomic analyses using genomes and transcriptomes do not “resolve” relationships among major clades in Phrymaceae

**DOI:** 10.1101/2021.11.17.468996

**Authors:** Diego F. Morales-Briones, Nan Lin, Eileen Y. Huang, Dena L. Grossenbacher, James M. Sobel, Caroline D. Gilmore, David C. Tank, Ya Yang

## Abstract

**Premise of the study:** Phylogenomic datasets using genomes and transcriptomes provide rich opportunities beyond resolving bifurcating phylogenetic relationships. Monkeyflower (Phrymaceae) is a model system for evolutionary ecology. However, it lacks a well-supported phylogeny for a stable taxonomy and for macroevolutionary comparisons.

**Methods:** We sampled 24 genomes and transcriptomes in Phrymaceae and closely related families, including eight newly sequenced transcriptomes. We reconstructed the phylogeny using IQ-TREE and ASTRAL, evaluated gene tree discordance using PhyParts, Quartet Sampling, and cloudogram, and carried out phylogenetic network analyses using PhyloNet and HyDe. We searched for whole genome duplication (WGD) events using chromosome numbers, synonymous distance, and gene duplication events.

**Key results:** Most gene trees support the monophyly of Phrymaceae and each of its tribes. Most gene trees also support the tribe Mimuleae being sister to Phrymeae + Diplaceae + Leucocarpeae, with extensive gene tree discordance among the latter three. Despite the discordance, polyphyly of *Mimulus* s.l. is strongly supported, and no particular reticulation event among the Phrymaceae tribes is well supported. Reticulation likely occurred among *Erythranthe bicolor* and close relatives. No ancient WGD event was detected in Phrymaceae. Instead, small-scale duplications are among potential drivers of macroevolutionary diversification of Phrymaceae.

**Conclusions:** We show that analysis of reticulate evolution is sensitive to taxon sampling and methods used. We also demonstrate that genome-scale data do not always fully “resolve” phylogenetic relationships. They present rich opportunities to investigate reticulate evolution, and gene and genome evolution involved in lineage diversification and adaptation.
