## Appendix S1 for "Phylogenomic analyses using genomes and transcriptomes do not “resolve” relationships among major clades in Phrymaceae"

### Sheet: Sheet1
Appendix 1. Collection and sequencing information of newly generated transcriptomes.
Species	Code	Family	Subfamily	Section	Accession number	Voucher collection (herbarium)	Locality	Plant growth	RNA extraction	RNA Extraction Code	RNA-seq library preparation	Library reads	Stranded or non-stranded library	Sequencing platform	Raw read pairs	Filtered nuclear read pairs	Filtered organelle read pairs
Diplacus layneae	Diplay	Phrymaceae	Diplaceae	Eunanus	SRR16847902	D. Grossenbacher 2011 (OBI)	California, Tuolumne County: Stanislaus National Forest; 0.2 mi. W of Hetch Hetchy Rd., 1.0 miles NE of Mather (across from Nat. Park Sign), 37.892485 -119.848837	Plant Growth Facility at the University of Minnesota	PureLink Plant RNA Reagent (Life Technologies, Carlsbad, CA, USA) followed by DNA removal using the Ambion TURBO DNase kit (Life Technologies) by Yinyin Huang	Diplacus_layneae_tube6D-2	Illumina TruSeq Stranded Total RNA Library Prep Plant with RiboZero (IlluminaSanDiego, CA, USA) at the University of Minnesota Genomic Center	Paired end	Stranded	Illumina HiSeq2500V4	32286526	14196521	17145973
Diplacus bolanderi	Dipbol	Phrymaceae	Diplaceae	Eunanus	SRR16847901	D. Grossenbacher 844-B (DAV)	California, Madera County: The Falls at Bass Lake, about 0.1 miles northeast of Road 432; 37.333033 -119.571144	Plant Growth Facility at the University of Minnesota	PureLink Plant RNA Reagent (Life Technologies, Carlsbad, CA, USA) followed by DNA removal using the Ambion TURBO DNase kit (Life Technologies) by Yinyin Huang	Grossenbacher_2_2	Illumina TruSeq Stranded Total RNA Library Prep Plant with RiboZero (IlluminaSanDiego, CA, USA) at the University of Minnesota Genomic Center	Paired end	Stranded	Illumina HiSeq2500V4	30431835	13698321	15564814
Erythranthe cardinalis	Erycar35	Phrymaceae	Leucocarpeae	Erythranthe	SRR16847900	D. Grossenbacher 2035 (OBI)	California, Fresno County: Near Auberry along Highway 168, 3.0 miles east of junction with Lodge Road 37.05386596, -119.4397164	Plant Growth Facility at the University of Minnesota	PureLink Plant RNA Reagent (Life Technologies, Carlsbad, CA, USA) followed by DNA removal using the Ambion TURBO DNase kit (Life Technologies) by Yinyin Huang	Grossenbacher_12A	Illumina TruSeq Stranded Total RNA Library Prep Plant with RiboZero (IlluminaSanDiego, CA, USA) at the University of Minnesota Genomic Center	Paired end	Stranded	Illumina HiSeq2500V4	30876877	19941985	8549547
Erythranthe cardinalis	Erycar42	Phrymaceae	Leucocarpeae	Erythranthe	SRR16847899	D. Grossenbacher 2042 (OBI)	California, Placer County: Drum Power House Road 3.8 miles NE of junction with Nary Red Road; 39.237322, -120.791858	Plant Growth Facility at the University of Minnesota	PureLink Plant RNA Reagent (Life Technologies, Carlsbad, CA, USA) followed by DNA removal using the Ambion TURBO DNase kit (Life Technologies) by Yinyin Huang	Grossenbacher_3B	Illumina TruSeq Stranded Total RNA Library Prep Plant with RiboZero (IlluminaSanDiego, CA, USA) at the University of Minnesota Genomic Center	Paired end	Stranded	Illumina HiSeq2500V4	31291457	20122605	8981073
Erythranthe bicolor	Erybic	Phrymaceae	Leucocarpeae	Monimanthe	SRR16847898	D .Grossenbacher 2043 (OBI)	California, Tuolumne County: Forest Service road 3N01, 6.3 miles east of its junction with Long Barn Road; 38.074170N 120.090652W	Plant Growth Facility at the University of Minnesota	PureLink Plant RNA Reagent (Life Technologies, Carlsbad, CA, USA) followed by DNA removal using the Ambion TURBO DNase kit (Life Technologies) by Yinyin Huang	Grossenbacher_11_2	Illumina TruSeq Stranded Total RNA Library Prep Plant with RiboZero (IlluminaSanDiego, CA, USA) at the University of Minnesota Genomic Center	Paired end	Stranded	Illumina HiSeq2500V4	31180600	12981998	16913744
Erythranthe glaucescens	Erygla	Phrymaceae	Leucocarpeae	Simiolus	SRR16847897	D. Grossenbacher 818 (DAV)	California, Tehama County: Cone Grove Park on banks of Antelope Creek just north of the park; 40.170205 -122.132703	Plant Growth Facility at the University of Minnesota	PureLink Plant RNA Reagent (Life Technologies, Carlsbad, CA, USA) followed by DNA removal using the Ambion TURBO DNase kit (Life Technologies) by Yinyin Huang	Grossenbacher_14	Illumina TruSeq Stranded Total RNA Library Prep Plant with RiboZero (IlluminaSanDiego, CA, USA) at the University of Minnesota Genomic Center	Paired end	Stranded	Illumina HiSeq2500V4	33399089	19957098	12408002
Mimulus ringens	Mimrin	Phrymaceae	Mimuleae	--	SRR16847896	J.M. Sobel 173 (BH)	Vestal, NY, USA; 42.0118 N, -76.0267 W	Binghamton University Research Greenhouse	Direct-Zol mini-prep kit (Zymo Research, Irvine, CA, USA) with on-column DNase treatment by Caroline Gilmore	16.17_H.82	KAPA Stranded RNA-Seq Library Preparation Kit (Kapa Biosystems, Wilmington, MA, USA) with poly-A enrichment by NovoGene (Beijing, China)	Paired end	Stranded	Illumina Novaseq 6000	20952946	20366265	60824
Mimulus alatus	Mimala	Phrymaceae	Mimuleae	--	SRR16847895	J.M. Sobel 240 (BH)	Rome, GA, USA; 34.4386 N, -85.14748 W	Binghamton University Research Greenhouse	Direct-Zol mini-prep kit (Zymo Research, Irvine, CA, USA) with on-column DNase treatment by Caroline Gilmore	19.68.4.21	KAPA Stranded RNA-Seq Library Preparation Kit (Kapa Biosystems, Wilmington, MA, USA) with poly-A enrichment by NovoGene (Beijing, China)	Paired end	Stranded	Illumina Novaseq 6000	22200939	21409383	26764
