## Appendix S2 for "Phylogenomic analyses using genomes and transcriptomes do not “resolve” relationships among major clades in Phrymaceae"

### Sheet: Sampling_17May2021
Appendix S2. Taxon sampling.
Species	Authority	Code	Family	Tribe	Section	Genus	Library reads	Stranded or non-stranded library	Source	Source publication title	Reference coverage for transcriptomes against Erythranthe guttata	No. of final CDS used for BLASTN	No. orthologs	Perc. orthologs (total 5,674)
Diplacus aurantiacus	(Curtis) Jeps.	Dipaurgen	Phrymaceae	Diplaceae	Diplacus	Diplacus	*	*	Genome from http://mimubase.org/species/mimulus/aurantiacus	Widespread selection and gene flow shape the genomic landscape during a radiation of monkeyflowers	N/A	23018	5227	92.12
Diplacus bolanderi	(A. Gray) G.L. Nesom	Dipbol	Phrymaceae	Diplaceae	Eunanus	Diplacus	paired end	stranded	Newly generated in this study	Current study	0.49	21493	5410	95.35
Diplacus layneae	(Greene) G.L. Nesom	Diplay	Phrymaceae	Diplaceae	Eunanus	Diplacus	paired end	stranded	Newly generated in this study	Current study	0.54	38440	5506	97.04
Hemichaena fruticosa	Benth.	Hemfru	Phrymaceae	Diplaceae	--	Hemichaena	paired end	stranded	NCBI SRA: SRR11994237	Asterid phylogenomics/phylotranscriptomics uncover morphological evolutionary histories and support phylogenetic placement for numerous whole genome duplications	0.45	19778	5212	91.86
Erythranthe lewisii	(Pursh) G.L. Nesom & N.S. Fraga	Erylew	Phrymaceae	Leucocarpeae	Erythranthe	Erythranthe	paired end	non-stranded	NCBI SRA: SRR1067600	Transcriptional control of floral anthocyanin pigmentation in monkeyflowers (Mimulus)	0.53	18706	5224	92.07
Erythranthe cardinalis	(Douglas ex Benth.) Spach	Erycar35	Phrymaceae	Leucocarpeae	Erythranthe	Erythranthe	paired end	stranded	Newly generated in this study	Current study	0.55	22459	5499	96.92
Erythranthe cardinalis	(Douglas ex Benth.) Spach	Erycar42	Phrymaceae	Leucocarpeae	Erythranthe	Erythranthe	paired end	stranded	Newly generated in this study	Current study	0.56	22101	5491	96.77
Erythranthe bicolor	(Hartw. ex Benth.) G.L. Nesom & N.S. Fraga	Erybic	Phrymaceae	Leucocarpeae	Monimanthe	Erythranthe	paired end	stranded	Newly generated in this study	Current study	0.57	25857	5532	97.5
Erythranthe lutea	(L.) G.L. Nesom	Erylutgen	Phrymaceae	Leucocarpeae	Simiolus	Erythranthe	*	*	Genome from https://doi.org/10.5061/dryad.84655	Subgenome Dominance in an Interspecific Hybrid, Synthetic Allopolyploid, and a 140-Year-Old Naturally Established Neo-Allopolyploid Monkeyflower	N/A	46855	5313	93.64
Erythranthe guttata	(DC.) G.L. Nesom	Erygutgen	Phrymaceae	Leucocarpeae	Simiolus	Erythranthe	*	*	Genome from Phytozome v2.0	Fine-scale variation in meiotic recombination in Mimulus inferred from population shotgun sequencing	N/A	28140	5357	94.41
Erythranthe nasuta	(Greene) G.L. Nesom	Erynas	Phrymaceae	Leucocarpeae	Simiolus	Erythranthe	single end	non-stranded	NCBI SRA: SRR6391487, SRR6391488, SRR6391489	Gene duplicates cause hybrid lethality between sympatric species of Mimulus	0.37	20053	4421	77.92
Erythranthe pardalis	(Pennell) G.L. Nesom	Erypar	Phrymaceae	Leucocarpeae	Simiolus	Erythranthe	paired end	non-stranded	NCBI SRA: SRR8286204, SRR8286205, SRR8286206	Developmental Analysis of Mimulus Seed Transcriptomes Reveals Functional Gene Expression Clusters and Four Imprinted, Endosperm-Expressed Genes	0.48	20556	4954	87.31
Erythranthe glaucescens	(Greene) G.L. Nesom	Erygla	Phrymaceae	Leucocarpeae	Simiolus	Erythranthe	paired end	stranded	Newly generated in this study	Current study	0.62	27292	5296	93.34
Mimulus ringens	L.	Mimrin	Phrymaceae	Mimuleae	--	Mimulus	paired end	stranded	Newly generated in this study	Current study	0.58	21635	5334	94.01
Mimulus alatus	Aiton	Mimala	Phrymaceae	Mimuleae	--	Mimulus	paired end	stranded	Newly generated in this study	Current study	0.5	23214	5317	93.71
Phryma leptostachya subsp. asiatica	(H. Hara) Kitam.	Phrlep	Phrymaceae	Phrymeae	--	Phryma	paired end	non-stranded	NCBI SRA: SRR8298320	Natural selection and repeated patterns of molecular evolution following allopatric divergence	0.44	45836	5147	90.71
Salvia splendens	Sellow ex Wied-Neuw.	Salsplgen	Lamiaceae	--	--	Salvia	*	*	Genome from http://gigadb.org/dataset/100463	High quality assembly of the reference genome for scarlet sage, Salvia splendens, an economically important ornamental plant	N/A	54008	4847	85.42
Callicarpa americana	L.	Calamegen	Lamiaceae	--	--	Callicarpa			Genome from http://gigadb.org/dataset/100777	The Reference Genome Sequence of Scutellaria baicalensis Provides Insights into the Evolution of Wogonin Biosynthesis	N/A	32164	5539	97.62
Tectona grandis	L. f.	Tecgragen	Lamiaceae	--	--	Tectona	*	*	Genome from http://gigadb.org/dataset/100550	A chromosomal-scale genome assembly of Tectona grandis reveals the importance of tandem gene duplication and enables discovery of genes in natural product biosynthetic pathways	N/A	31168	5507	97.06
Mazus pumilus	(Burm. f.) Steenis	Mazpum	Mazaceae	--	--	Mazus	paired end	stranded	NCBI SRA: SRR11994232	Asterid phylogenomics/phylotranscriptomics uncover morphological evolutionary histories and support phylogenetic placement for numerous whole genome duplications	0.47	39026	5086	89.64
Lancea tibetica	Hook. f. & Thomson	Lantib	Mazaceae	--	--	Lancea	paired end	stranded	NCBI SRA: SRR5150723	Phylogenomic Mining of the Mints Reveals Multiple Mechanisms Contributing to the Evolution of Chemical Diversity in Lamiaceae	0.5	34588	5247	92.47
Rehmannia chingii	H.L. Li	Rehchi	Orobanchaceae	--	--	Rehmannia	paired end	stranded	NCBI SRA: SRR12009685	Asterid phylogenomics/phylotranscriptomics uncover morphological evolutionary histories and support phylogenetic placement for numerous whole genome duplications	0.52	30761	5361	94.48
Striga asiatica	(L.) Kuntze	Strasigen	Orobanchaceae	--	--	Striga	*	*	Genome from https://doi.org/10.5061/dryad.53t3574	Genome Sequence of Striga asiatica Provides Insight into the Evolution of Plant Parasitism	N/A	34543	4319	76.12
Paulownia tomentosa	(Thunb.) Steud.	Pautom	Paulowniaceae	--	--	Paulownia	paired end	non-stranded	NCBI SRA: SRR5150739	Phylogenomic Mining of the Mints Reveals Multiple Mechanisms Contributing to the Evolution of Chemical Diversity in Lamiaceae	0.51	30462	5361	94.48
