## Appendix S3 for "Phylogenomic analyses using genomes and transcriptomes do not “resolve” relationships among major clades in Phrymaceae"

### Sheet: Apendix_2
Appendix S3. Plastome assembly and sources information.
Species	Family	Subfamily	Section	Genus	Source	Assembly type	Plastome assembly	Number of assembled CDS	Source	Source DOI	Source Publication title	Code
Hemichaena fruticosa	Phrymaceae	Diplaceae	--	Hemichaena	SRR11994237	Assembled from SRA transcriptomes	Partial	28				Hemfru
Diplacus auranticus	Phrymaceae	Diplaceae	Diplacus	Diplacus	SRR9309724	Assembled from genomic libraries from SRA	Complete	67	Stankowski et al. (2019)	https://doi.org/10.1371/journal.pbio.3000391	Widespread selection and gene flow shape the genomic landscape during a radiation of monkeyflowers	Dipaurgen
Diplacus bolanderi	Phrymaceae	Diplaceae	Eunanus	Diplacus		Assembled from newly sequenced transcriptomes	Partial	66				Dipbol
Diplacus layneae	Phrymaceae	Diplaceae	Eunanus	Diplacus		Assembled from newly sequenced transcriptomes	Partial	69				Diplay
Erythranthe lewisii	Phrymaceae	Leucocarpeae	Erythranthe	Erythranthe	SRR599656, SRR599646	Assembled from genomic library from SRA.ᵃ	Complete	71	Yuan et al. (2013).	doi: 10.1534/genetics.112.146852	Genetic Dissection of a Major Anthocyanin QTL Contributing to Pollinator-Mediated Reproductive Isolation Between Sister Species of Mimulus	Erylew
Erythranthe cardinalis 35	Phrymaceae	Leucocarpeae	Erythranthe	Erythranthe		Assembled from newly sequenced transcriptomes	Partial	71				Erycar35
Erythranthe cardinalis 42	Phrymaceae	Leucocarpeae	Erythranthe	Erythranthe		Assembled from newly sequenced transcriptomes	Partial	71				Erycar42
Erythranthe bicolor	Phrymaceae	Leucocarpeae	Monimanthe	Erythranthe		Assembled from newly sequenced transcriptomes	Complete	67				Erybic
Erythranthe guttata	Phrymaceae	Leucocarpeae	Simiolus	Erythranthe	SRR1015448	Assembled from genomic library from SRA	Complete	72	Hellsten et al. (2013)	https://doi.org/10.1073/pnas.1319032110	Fine-scale variation in meiotic recombination in Mimulus inferred from population shotgun sequencing	Erygutgen
Erythranthe nasuta	Phrymaceae	Leucocarpeae	Simiolus	Erythranthe	SRR1259272	Assembled from genomic library from SRA.ᵃ	Complete	72	Brandvain et al. 2014	https://doi.org/10.1371/journal.pgen.1004410	Speciation and Introgression between Mimulus nasutus and Mimulus guttatus	Erynas
Erythranthe glaucescens	Phrymaceae	Leucocarpeae	Simiolus	Erythranthe		Assembled from newly sequenced transcriptomes	Partial	71				Erygla
Erythranthe pardalis	Phrymaceae	Leucocarpeae	Simiolus	Erythranthe	SRR1298375	Assembled from genomic library from SRA.ᵃ	Complete	72	Hellsten et al. (2013)	https://doi.org/10.1073/pnas.1319032110	Fine-scale variation in meiotic recombination in Mimulus inferred from population shotgun sequencing	Erypar
Erythranthe lutea	Phrymaceae	Leucocarpeae	Simiolus	Erythranthe	NC_030212	NCBI Reference Sequence	N/A	N/A	Vallejo-Marin et al. 2016	https://doi.org/10.3732/ajb.1500471	Strongly asymmetric hybridization barriers shape the origin of a new polyploid species and its hybrid ancestor	Erylutgen
Mimulus ringens	Phrymaceae	Mimuleae	--	Mimulus	SRR1145774	Assembled from genomic library from SRA.ᵃ	Complete	72	Lance et al. (2013)	ttps://doi.org/10.1371/journal.pone.0081853	32 species validation of a new Illumina paired-end approach for the development of microsatellites	Mimrin
Mimulus alatus	Phrymaceae	Mimuleae	--	Mimulus		Assembled from newly sequenced transcriptomes	Partial	27				Mimala
Phryma leptostachya subsp. asiatica	Phrymaceae	Phrymeae	--	Phryma	NC_042727	NCBI Reference Sequence	N/A	N/A	Xia et al. 2019	https://doi.org/10.3389/fpls.2019.00528	Does the Enigmatic Wightia Belong to Paulowniaceae (Lamiales)?	Phrlep
Calicarpa americana	Lamiaceae	--	--	Callicarpa	NC_052696	NCBI Reference Sequence	N/A	N/A	Zhao et al. 2020a	https://doi.org/10.1371/journal.pone.0232602	Leveraging plastomes for comparative analysis and phylogenomic inference within Scutellarioideae (Lamiaceae)	Calamegen
Salvia splendens	Lamiaceae	--	--	Salvia	NC_050901	NCBI Reference Sequence	N/A	N/A	Zhao et al. 2020b	https://doi.org/10.1086/710083	The Chloroplast Genome of Salvia: Genomic Characterization and Phylogenetic Analysis	Salsplgen
Tectona grandis	Lamiaceae	--	--	Tectona	NC_020098	NCBI Reference Sequence	N/A	N/A	Thongthawee & Volkaert		Thongthawee, Songkran, and Hugo Volkaert. "Analysis of teak (Tectona grandis) genome and its diversity." In The 26th annual meeting of the Thai Society for Biotechnology and intermational conference, pp. 508-514. 2014.	Tecgragen
Lancea tibetica	Mazaceae	--	--	Lancea	NC_037693	NCBI Reference Sequence	N/A	N/A	Chi et al. 2018a	https://doi.org/10.3390/molecules23030602	The Complete Chloroplast Genomes of Two Lancea Species with Comparative Analysis	Lantib
Mazus pumilus	Mazaceae	--	--	Mazus	NC_042444	NCBI Reference Sequence	N/A	N/A	Chi et al. 2018b	https://dx.doi.org/10.1080%2F23802359.2018.1524727	The complete chloroplast genome of Mazus pumilus (Mazaceae)	Mazpum
Rehmannia chingii	Orobanchaceae	--	--	Rehmannia	NC_033534	NCBI Reference Sequence	N/A	N/A	Zeng et al. 2016	https://doi.org/10.1007/s12686-016-0577-0	Complete chloroplast genome sequences of Rehmannia chingii, an endemic and endangered herb	Rehchi
Striga forbesiiᵇ	Orobanchaceae	--	--	Striga	MF780873	Genbank	N/A	N/A	Frailey et al. (2018)	https://doi.org/10.1186/s12870-018-1249-x	Gene loss and genome rearrangement in the plastids of five Hemiparasites in the family Orobanchaceae
Paulownia tomentosa	Paulowniaceae	--	--	Paulownia	NC_031436	NCBI Reference Sequence	N/A	N/A	Yi and Kim (2016)	https://doi.org/10.1080/23802359.2016.1214546	Two complete chloroplast genome sequences of genus Paulownia (Paulowniaceae): Paulownia coreana and P. tomentosa	Pautom
Notes: ᵃFrom different genomic or transcriptomic library than the one used for the nuclear analyses.
ᵇReplaces Striga asiatiga due to assembly issues from genomic library
