## Appendix S7 for "Phylogenomic analyses using genomes and transcriptomes do not “resolve” relationships among major clades in Phrymaceae"

### Sheet: 1
Appendix 7. Model testing between trees and networks for the reduced data sets of Phrymaceae and Erythranthre.
Phrymaceae
tree/network	ln L (log likelihood)	N (No. taxa)	k (No. branch lengths+hyb. probabilities)	n (No. gene trees)	Number of hybridizations	AIC	deltaAIC	AICc	deltaAICc	BIC	deltaBIC
astral_nuciqtree_plastiqtree	-1296.74	5	7	731	N/A	2607.49	285.348	2607.64	285	2639.65	260.22
phylonet_mp_1	-1160.04	5	9	731	1	2338.08	15.9387	2338.33	15.6849	2379.43	0
phylonet_mp_2	-1154.26	5	11	731	2	2330.53	8.38745	2330.89	8.24952	2381.07	1.63758
phylonet_mp_3	-1148.07	5	13	731	3	2322.14	0	2322.64	0	2381.87	2.43895
Erythranthe
tree/network	ln L (log likelihood)	N (No. taxa)	k (No. branch lengths+hyb. probabilities)	n (No. gene trees)	Number of hybridizations	AIC	deltaAIC	AICc	deltaAICc	BIC	deltaBIC
astral_nuciqtree	-801.081	5	7	731	N/A	1616.16	27.0523	1616.32	26.9585	1648.32	17.8634
plastiqtree	-1859.51	5	7	731	N/A	3733.01	2143.9	3733.17	2143.81	3765.17	2134.72
phylonet_mp_1	-785.555	5	9	731	1	1589.11	0	1589.36	0	1630.46	0
phylonet_mp_2	-785.555	5	11	731	2	1593.11	4.00023	1593.47	4.11609	1643.65	13.1891
phylonet_mp_3	-782.88	5	13	731	3	1591.76	2.65011	1592.26	2.9039	1651.49	21.0278
