## Appendix S8 for "Phylogenomic analyses using genomes and transcriptomes do not “resolve” relationships among major clades in Phrymaceae"

### Sheet: phrymaceae_ind_level_all_sites-
Appendix S8. HyDe significant hybridization test results for the backbone of Phrymaceae
P1	Hybrid	P2	Zscore	Pvalue	Gamma	AAAA	AAAB	AABA	AABB	AABC	ABAA	ABAB	ABAC	ABBA	BAAA	ABBC	CABC	BACA	BCAA	ABCD
Phrlep	Erygutgen	Mimrin	21.5092	0	0.589051	817986	30860.5	65201.8	10075.2	4766.25	32908.5	7335.25	2277.5	11262.8	38426	3267.75	4650.25	4678.5	3034.75	878.5
Phrlep	Dipaurgen	Mimrin	12.4988	0	0.741134	822082	33584	45995.2	7953.75	3415.25	34094.5	6583.25	2378.5	10507	39636.5	3378.75	3401.75	3414.5	2848.75	701.5
Mimrin	Erygutgen	Dipaurgen	11.208	0	0.1562	869505	43159.2	64376.2	15844.5	6630.5	32444.5	8260	3022.5	9664	41923.2	3914.5	4597.5	4940.5	3928.5	1054
