## Appendix S12 for "Phylogenomic analyses using genomes and transcriptomes do not “resolve” relationships among major clades in Phrymaceae"

### Sheet: Sheet1
Appendix S12. Top ten orthogroups with the highest number of copies per orthogroup.
Homolog ID	Number of tips	Annotation: Arabidopsis thaliana	Annotation: gene name
cluster113_final_align_NT_1.subtree	61	AT1G47710.1	Serine protease inhibitor (SERPIN) family protein
cluster117_final_align_NT_1.subtree	60	AT2G17760.1	Eukaryotic aspartyl protease family protein
cluster193_final_align_NT_1.subtree	50	AT1G78060.1	Glycosyl hydrolase family protein
cluster44_final_align_NT_1.subtree	40	AT2G31740.1	S-adenosyl-L-methionine-dependent methyltransferases superfamily protein
cluster19_final_align_NT_1.subtree	40	AT1G53540.1	HSP20-like chaperones superfamily protein
cluster1156_final_align_NT_1.subtree	39	AT1G70830.1	MLP-like protein 28
cluster123_final_align_NT_1.subtree	38	AT2G40010.1	Ribosomal protein L10 family protein
cluster10_final_align_NT_1.subtree	38	AT2G21210.1	(small auxin up-regulated RNA)SAUR-like auxin-responsive protein family
cluster104_final_align_NT_1.subtree	36	AT4G13930.1	serine hydroxymethyltransferase 4
cluster276_final_align_NT_1.subtree	35	AT1G03860.3	prohibitin 2
